# CHK2 inhibition provides a strategy to suppress hematological toxicity from PARP inhibitors

**DOI:** 10.1101/2020.07.28.222927

**Authors:** Zhen Xu, Cassandra J Vandenberg, Elizabeth Lieschke, Clare L Scott, Ian J Majewski

## Abstract

Cancer patients treated with poly (ADP-ribose) polymerase inhibitors (PARPi) experience various side effects, with hematological toxicity being most common. Short term treatment of mice with olaparib resulted in depletion of reticulocytes, B cell progenitors and immature thymocytes, whereas longer treatment induced broader myelosuppression. We performed a CRISPR/Cas9 screen targeting DNA repair genes to identify strategies to suppress hematological toxicity. The screen revealed that sgRNAs targeting the serine/threonine kinase CHK2 were enriched following olaparib treatment. Genetic or pharmacological inhibition of CHK2 blunted PARPi response in lymphoid and myeloid cell lines, and in primary pre-B/pro-B cells. Using a Cas9 base editor, we found that blocking CHK2-mediated phosphorylation of p53 also impaired olaparib response. Our results identify the p53 pathway as a major determinant of the acute response to PARPi in normal blood cells and demonstrate that targeting CHK2 can short-circuit this response. Cotreatment with a CHK2 inhibitor did not antagonise olaparib response in ovarian cancer cells. Selective inhibition of CHK2 may spare blood cells from the toxic influence of PARPi and broaden the utility of these drugs.
