## Supplementary Table 1 - CRISPR Targets for "CHK2 inhibition provides a strategy to suppress hematological toxicity from PARP inhibitors"

### Sheet: Sheet1
MOUSE_GENE	CLASS
Alkbh2	DNA_REPAIR_SET
Alkbh3	DNA_REPAIR_SET
Apex1	DNA_REPAIR_SET
Apex2	DNA_REPAIR_SET
Aplf	DNA_REPAIR_SET
Aptx	DNA_REPAIR_SET
Atm	DNA_REPAIR_SET
Atr	DNA_REPAIR_SET
Atrip	DNA_REPAIR_SET
Blm	DNA_REPAIR_SET
Brca1	DNA_REPAIR_SET
Brca2	DNA_REPAIR_SET
Brip1	DNA_REPAIR_SET
Ccnh	DNA_REPAIR_SET
Cdk7	DNA_REPAIR_SET
Cetn2	DNA_REPAIR_SET
Chaf1a	DNA_REPAIR_SET
Chek1	DNA_REPAIR_SET
Chek2	DNA_REPAIR_SET
Clk2	DNA_REPAIR_SET
Dclre1a	DNA_REPAIR_SET
Dclre1b	DNA_REPAIR_SET
Dclre1c	DNA_REPAIR_SET
Ddb1	DNA_REPAIR_SET
Ddb2	DNA_REPAIR_SET
Dmc1	DNA_REPAIR_SET
Dut	DNA_REPAIR_SET
Eme1	DNA_REPAIR_SET
Eme2	DNA_REPAIR_SET
Endov	DNA_REPAIR_SET
Ercc1	DNA_REPAIR_SET
Ercc2	DNA_REPAIR_SET
Ercc3	DNA_REPAIR_SET
Ercc4	DNA_REPAIR_SET
Ercc5	DNA_REPAIR_SET
Ercc6	DNA_REPAIR_SET
Ercc8	DNA_REPAIR_SET
Exo1	DNA_REPAIR_SET
Faap20	DNA_REPAIR_SET
Faap24	DNA_REPAIR_SET
Fan1	DNA_REPAIR_SET
Fanca	DNA_REPAIR_SET
Fancb	DNA_REPAIR_SET
Fancc	DNA_REPAIR_SET
Fancd2	DNA_REPAIR_SET
Fance	DNA_REPAIR_SET
Fancf	DNA_REPAIR_SET
Fancg	DNA_REPAIR_SET
Fanci	DNA_REPAIR_SET
Fancl	DNA_REPAIR_SET
Fancm	DNA_REPAIR_SET
Fen1	DNA_REPAIR_SET
Gen1	DNA_REPAIR_SET
Gtf2h1	DNA_REPAIR_SET
Gtf2h2	DNA_REPAIR_SET
Gtf2h3	DNA_REPAIR_SET
Gtf2h4	DNA_REPAIR_SET
Gtf2h5	DNA_REPAIR_SET
H2afx	DNA_REPAIR_SET
Helq	DNA_REPAIR_SET
Hltf	DNA_REPAIR_SET
Hus1	DNA_REPAIR_SET
Lig1	DNA_REPAIR_SET
Lig3	DNA_REPAIR_SET
Lig4	DNA_REPAIR_SET
Mad2l2	DNA_REPAIR_SET
Mbd4	DNA_REPAIR_SET
Mdc1	DNA_REPAIR_SET
Mgmt	DNA_REPAIR_SET
Mlh1	DNA_REPAIR_SET
Mlh3	DNA_REPAIR_SET
Mms19	DNA_REPAIR_SET
Mnat1	DNA_REPAIR_SET
Mpg	DNA_REPAIR_SET
Mplkip	DNA_REPAIR_SET
Mre11a	DNA_REPAIR_SET
Msh2	DNA_REPAIR_SET
Msh3	DNA_REPAIR_SET
Msh4	DNA_REPAIR_SET
Msh5	DNA_REPAIR_SET
Msh6	DNA_REPAIR_SET
Mus81	DNA_REPAIR_SET
Mutyh	DNA_REPAIR_SET
Nabp2	DNA_REPAIR_SET
Nbn	DNA_REPAIR_SET
Neil1	DNA_REPAIR_SET
Neil2	DNA_REPAIR_SET
Neil3	DNA_REPAIR_SET
Nhej1	DNA_REPAIR_SET
Nthl1	DNA_REPAIR_SET
Nudt1	DNA_REPAIR_SET
Ogg1	DNA_REPAIR_SET
Palb2	DNA_REPAIR_SET
Parp1	DNA_REPAIR_SET
Parp2	DNA_REPAIR_SET
Parp3	DNA_REPAIR_SET
Pcna	DNA_REPAIR_SET
Per1	DNA_REPAIR_SET
Pms1	DNA_REPAIR_SET
Pms2	DNA_REPAIR_SET
Pnkp	DNA_REPAIR_SET
Polb	DNA_REPAIR_SET
Pold1	DNA_REPAIR_SET
Pole	DNA_REPAIR_SET
Polg	DNA_REPAIR_SET
Polh	DNA_REPAIR_SET
Poli	DNA_REPAIR_SET
Polk	DNA_REPAIR_SET
Poll	DNA_REPAIR_SET
Polm	DNA_REPAIR_SET
Poln	DNA_REPAIR_SET
Polq	DNA_REPAIR_SET
Prkdc	DNA_REPAIR_SET
Prpf19	DNA_REPAIR_SET
Rad1	DNA_REPAIR_SET
Rad17	DNA_REPAIR_SET
Rad18	DNA_REPAIR_SET
Rad23a	DNA_REPAIR_SET
Rad23b	DNA_REPAIR_SET
Rad50	DNA_REPAIR_SET
Rad51	DNA_REPAIR_SET
Rad51b	DNA_REPAIR_SET
Rad51c	DNA_REPAIR_SET
Rad51d	DNA_REPAIR_SET
Rad52	DNA_REPAIR_SET
Rad54b	DNA_REPAIR_SET
Rad54l	DNA_REPAIR_SET
Rad9a	DNA_REPAIR_SET
Rbbp8	DNA_REPAIR_SET
Rdm1	DNA_REPAIR_SET
Recql	DNA_REPAIR_SET
Recql4	DNA_REPAIR_SET
Recql5	DNA_REPAIR_SET
Rev1	DNA_REPAIR_SET
Rev3l	DNA_REPAIR_SET
Rif1	DNA_REPAIR_SET
Rnf168	DNA_REPAIR_SET
Rnf4	DNA_REPAIR_SET
Rnf8	DNA_REPAIR_SET
Rpa1	DNA_REPAIR_SET
Rpa2	DNA_REPAIR_SET
Rpa3	DNA_REPAIR_SET
Rrm2b	DNA_REPAIR_SET
Sem1	DNA_REPAIR_SET
Setmar	DNA_REPAIR_SET
Shprh	DNA_REPAIR_SET
Slx1b	DNA_REPAIR_SET
Slx4	DNA_REPAIR_SET
Smug1	DNA_REPAIR_SET
Spo11	DNA_REPAIR_SET
Sprtn	DNA_REPAIR_SET
Tdg	DNA_REPAIR_SET
Tdp1	DNA_REPAIR_SET
Tdp2	DNA_REPAIR_SET
Topbp1	DNA_REPAIR_SET
Trp53bp1	DNA_REPAIR_SET
Trex1	DNA_REPAIR_SET
Trex2	DNA_REPAIR_SET
Ube2a	DNA_REPAIR_SET
Ube2b	DNA_REPAIR_SET
Ube2n	DNA_REPAIR_SET
Ube2v2	DNA_REPAIR_SET
Ung	DNA_REPAIR_SET
Uvssa	DNA_REPAIR_SET
Wrn	DNA_REPAIR_SET
Xab2	DNA_REPAIR_SET
Xpa	DNA_REPAIR_SET
Xpc	DNA_REPAIR_SET
Xrcc1	DNA_REPAIR_SET
Xrcc2	DNA_REPAIR_SET
Xrcc3	DNA_REPAIR_SET
Xrcc4	DNA_REPAIR_SET
Xrcc5	DNA_REPAIR_SET
Xrcc6	DNA_REPAIR_SET
Plk1	ESSENTIAL_CONTROL
Copa	ESSENTIAL_CONTROL
Copb1	ESSENTIAL_CONTROL
Nup93	ESSENTIAL_CONTROL
Polr2a	ESSENTIAL_CONTROL
Polr2d	ESSENTIAL_CONTROL
Psmb2	ESSENTIAL_CONTROL
Psmc1	ESSENTIAL_CONTROL
Rpl11	ESSENTIAL_CONTROL
Rpl5	ESSENTIAL_CONTROL
Hprt1	DRUG_RESPONSE_CONTROL
